# Feeding Behavior Modifies the Circadian Variation in RR and QT intervals by Distinct Mechanisms in Mice

**DOI:** 10.1101/2023.11.02.565372

**Authors:** Makoto Ono, Don E. Burgess, Sidney R. Johnson, Claude S. Elayi, Karyn A. Esser, Tanya S. Seward, Carie R. Boychuk, Andrés P. Carreño, Rebecca A. Stalcup, Abhilash Prabhat, Elizabeth A. Schroder, Brian P. Delisle

## Abstract

Rhythmic feeding behavior is critical for regulating the phase and amplitude in the ≍24-hour variation of the heart rate (RR intervals), ventricular repolarization (QT intervals), and core body temperature in mice. We hypothesized the changes in cardiac electrophysiology associated with feeding behavior were secondary to changes in core body temperature. Telemetry was used to record electrocardiograms and core body temperature in mice during ad libitum-fed conditions and after inverting normal feeding behavior by restricting food access to the light cycle. Light cycle-restricted feeding quickly modified the phase and amplitude of the 24-hour rhythms in RR intervals, QT intervals, and core body temperature to realign with the new feeding time. Heart rate variability analysis and inhibiting β-adrenergic and muscarinic receptors suggested that the changes in the phase and amplitude of the 24-hour rhythms in RR intervals were secondary to changes in autonomic signaling. In contrast, the changes in the QT intervals closely mirrored changes in core body temperature. Studies at thermoneutrality confirmed the daily variation in the QT interval, but not the RR interval, and reflected daily changes in core body temperature (even in ad libitum-fed conditions). Correcting the QT interval for differences in core body temperature helped to unmask QT interval prolongation after starting light cycle-restricted feeding and in a mouse model of long QT syndrome. We conclude feeding behavior alters autonomic signaling and core body temperature to regulate the phase and amplitude in RR and QT intervals, respectively.
