## Supplemental Table 1 for "Feeding Behavior Modifies the Circadian Variation in RR and QT intervals by Distinct Mechanisms in Mice"

### Sheet: Supplemental Table 1
WT 13 ALF											TRF initial											L-RF 2 weeks
Parameter	mesor	se	amplitude	se	Period	se	Phase (clock time)	se	JTK-P-value		Parameter	mesor	se	amplitude	se	Period	se	Phase (clock time)	se	JTK-P-value		Parameter	mesor	se	amplitude	se	Period	se	Phase (clock time)	se	JTK-P-value
rr	112.44	1.1	14.38	1.66	24.09	0.48	11.74	0.82	3.21e-09		rr	140.32	2.56	33.93	4.34	23.92	0.56	2.79	1.11	9.26e-08		rr	134.33	1.6	27.59	2.56	23.72	0.36	2.89	0.65	1.36e-12
qt	44.08	0.23	2.39	0.33	23.24	0.59	14.88	1.1	4.92e-07		qt	52.32	0.52	6.47	0.8	23.67	0.59	4.31	1.23	2.31e-06		qt	49.16	0.19	3.93	0.28	23.7	0.29	3.93	0.54	1.75e-14
pr	35.38	0.1	1.65	0.15	24.52	0.41	11.19	0.67	7.76e-12		pr	38.88	0.24	3.61	0.37	24.05	0.5	3.11	0.99	5.93e-09		pr	37.17	0.15	2.65	0.22	23.24	0.34	3.62	0.64	5.8e-09
WT 14
Parameter	mesor	se	amplitude	se	Period	se	Phase (clock time)	se	JTK-P-value		Parameter	mesor	se	amplitude	se	Period	se	Phase (clock time)	se	JTK-P-value		Parameter	mesor	se	amplitude	se	Period	se	Phase (clock time)	se	JTK-P-value
rr	115.46	1	14.26	1.5	23.77	0.44	10.7	0.74	7.21e-13		rr	145.15	3.1	38.77	5.34	23.7	0.58	2.96	1.18	0.00053117		rr	137.09	1.75	25.77	2.77	23.84	0.42	2.57	0.76	2.94e-09
qt	51.13	0.2	2.83	0.29	23.54	0.45	11.41	0.78	6.65e-11		qt	60.62	0.57	7.66	0.88	23.96	0.57	3.98	1.14	0.00042507		qt	55.9	0.33	3.88	0.47	23.44	0.51	3.18	0.95	9.12e-07
pr	34.93	0.1	1.46	0.14	24.57	0.43	10.02	0.69	7.02e-12		pr	35.9	0.28	2.75	0.43	24.03	0.76	2.69	1.51	0.00074223		pr	36.16	0.19	2.46	0.28	24.51	0.52	2.86	0.89	9.19e-09
WT 17
Parameter	mesor	se	amplitude	se	Period	se	Phase (clock time)	se	JTK-P-value		Parameter	mesor	se	amplitude	se	Period	se	Phase (clock time)	se	JTK-P-value		Parameter	mesor	se	amplitude	se	Period	se	Phase (clock time)	se	JTK-P-value
rr	118.59	1.53	10.33	2.24	23.59	0.92	10.82	1.58	0.00189789		rr	136.29	2.29	27.27	3.7	23.32	0.61	4.9	1.3	1.67e-07		rr	144.16	2.96	9.64	4.32	24.79	2.1	3.19	3.5	0.12922
qt	49.43	0.17	2.88	0.25	23.56	0.38	12.92	0.67	4.5e-15		qt	54.49	0.36	5.02	0.55	24.24	0.57	3.79	1.11	1.46e-08		qt	52.75	0.19	2.87	0.28	24.3	0.43	2.14	0.76	1.13e-08
pr	37.62	0.09	1.41	0.13	23.65	0.42	12.31	0.73	3.57e-11		pr	39.89	0.32	3.26	0.49	24.04	0.74	3.22	1.48	1.14e-06		pr	38.75	0.19	3.01	0.28	23.86	0.39	3.79	0.71	6.04e-12
WT 22
Parameter	mesor	se	amplitude	se	Period	se	Phase (clock time)	se	JTK-P-value		Parameter	mesor	se	amplitude	se	Period	se	Phase (clock time)	se	JTK-P-value		Parameter	mesor	se	amplitude	se	Period	se	Phase (clock time)	se	JTK-P-value
rr	114.53	0.95	17.65	1.48	24.61	0.35	10.09	0.55	4.28e-17		rr	142	2.99	32.4	4.87	22.19	0.64	6.51	1.48	3.75e-07		rr	144.24	2.44	35.38	4.01	24.33	0.44	1.82	0.77	1.67e-12
qt	43.65	0.23	2.31	0.32	23.52	0.6	14.08	1.1	5.3e-07		qt	54.21	0.53	6.7	0.8	22.2	0.54	7.49	1.28	3.28e-09		qt	50.69	0.41	5.15	0.62	24.5	0.53	2.34	0.9	2.18e-09
pr	36.39	0.08	1.51	0.11	24.68	0.33	10.75	0.53	3.54e-15		pr	39.51	0.38	3.43	0.57	22.75	0.79	6.28	1.76	0.00083471		pr	37.96	0.17	2.79	0.25	23.61	0.37	3.88	0.68	8.04e-11
WT 23
Parameter	mesor	se	amplitude	se	Period	se	Phase (clock time)	se	JTK-P-value		Parameter	mesor	se	amplitude	se	Period	se	Phase (clock time)	se	JTK-P-value		Parameter	mesor	se	amplitude	se	Period	se	Phase (clock time)	se	JTK-P-value
rr	118.2	0.97	9.86	1.4	22.5	0.58	13.43	1.12	6.83e-07		rr	142.26	2.68	39.48	4.61	23.76	0.5	3.79	1.02	3.5e-09		rr	138.25	1.7	32.9	2.79	24.07	0.33	2.4	0.58	2.74e-13
qt	51.57	0.25	3.27	0.35	22.23	0.43	15.74	0.86	1.35e-09		qt	55.89	0.42	7.46	0.65	24.21	0.45	4.39	0.89	3.37e-10		qt	54.49	0.22	4.96	0.33	23.67	0.26	4.16	0.49	2.48e-16
pr	35.73	0.13	1.21	0.18	24.03	0.68	13.19	1.19	1.92e-06		pr	37.21	0.38	4.64	0.6	24.7	0.64	2.17	1.2	5.93e-09		pr	36.48	0.19	2.84	0.28	23.75	0.42	3.02	0.76	8.69e-10
WT 34
Parameter	mesor	se	amplitude	se	Period	se	Phase (clock time)	se	JTK-P-value		Parameter	mesor	se	amplitude	se	Period	se	Phase (clock time)	se	JTK-P-value		Parameter	mesor	se	amplitude	se	Period	se	Phase (clock time)	se	JTK-P-value
rr	113.62	0.87	11.04	1.28	23.71	0.49	11.38	0.85	1.47e-09		rr	139.05	3.69	33.41	6.09	22.91	0.79	5.86	1.74	0.0005487		rr	142.86	2.01	30.92	3.25	24.22	0.41	2.06	0.73	1.86e-10
qt	47.03	0.18	2.18	0.25	25.25	0.54	12	0.86	5.5e-11		qt	54.05	0.55	6.92	0.83	24.33	0.64	4.3	1.25	9.71e-07		qt	52.88	0.27	5.59	0.41	25.31	0.33	1.03	0.54	2.7e-17
pr	34.03	0.12	1.31	0.16	23.62	0.56	13.11	0.99	7.15e-08		pr	37.68	0.42	4.99	0.66	23.24	0.62	5.27	1.33	3.16e-07		pr	36.58	0.18	2.86	0.26	23.57	0.38	3.8	0.7	2e-08
DKPQ 11
Parameter	mesor	se	amplitude	se	Period	se	Phase (clock time)	se	JTK-P-value		Parameter	mesor	se	amplitude	se	Period	se	Phase (clock time)	se	JTK-P-value		Parameter	mesor	se	amplitude	se	Period	se	Phase (clock time)	se	JTK-P-value
rr	126.31	1.3	16.66	1.96	23.89	0.49	10.99	0.83	1.41e-10		rr	152.9	3	35.9	4.94	22.71	0.59	5.85	1.32	5.88e-07		rr	154.72	1.84	36.76	3.02	23.98	0.31	2.33	0.56	9.18e-15
qt	52.48	0.47	3.6	0.68	23.46	0.82	12.58	1.46	0.0107092		qt	57.44	0.52	5.97	0.79	22.69	0.62	6.97	1.41	9.17e-07		qt	57.04	0.46	5.51	0.69	23.64	0.51	2.95	0.94	7.15e-08
pr	35.47	0.15	1.39	0.21	22.4	0.58	12.09	1.15	8.34e-06		pr	37.38	0.26	3.44	0.39	23.43	0.56	5.13	1.19	4.45e-07		pr	35.33	0.24	2.15	0.35	23.15	0.64	4.65	1.22	2.61e-05
DKPQ 25
Parameter	mesor	se	amplitude	se	Period	se	Phase (clock time)	se	JTK-P-value		Parameter	mesor	se	amplitude	se	Period	se	Phase (clock time)	se	JTK-P-value		Parameter	mesor	se	amplitude	se	Period	se	Phase (clock time)	se	JTK-P-value
rr	117.62	0.97	10.84	1.42	23.73	0.56	11.42	0.96	1.13e-09		rr	156.4	3.09	44.48	5.27	22.56	0.49	5.74	1.1	4.56e-09		rr	148.67	2.13	36.72	3.5	24.39	0.37	1.49	0.64	1.72e-11
qt	54.58	0.19	2.43	0.28	24.99	0.51	10.81	0.81	6.98e-11		qt	63.58	0.58	7.93	0.87	22.37	0.5	6.93	1.17	6.75e-09		qt	62.62	0.33	5.12	0.49	23.86	0.4	3.12	0.72	6.04e-12
pr	36.94	0.14	1.2	0.2	24.05	0.74	10.99	1.23	1.24e-05		pr	40.51	0.34	4.38	0.51	22.88	0.54	4.83	1.18	5.39e-08		pr	39.29	0.23	2.76	0.33	23.94	0.53	1.83	0.94	7.3e-06
DKPQ 26
Parameter	mesor	se	amplitude	se	Period	se	Phase (clock time)	se	JTK-P-value		Parameter	mesor	se	amplitude	se	Period	se	Phase (clock time)	se	JTK-P-value		Parameter	mesor	se	amplitude	se	Period	se	Phase (clock time)	se	JTK-P-value
rr	115.23	1.84	14.6	2.8	21.92	0.66	12.63	1.38	4.46e-05		rr	147.82	3.98	43.82	6.82	22.66	0.64	6.11	1.44	4.2e-07		rr	153.66	2.73	33.78	4.41	24.06	0.51	2.08	0.91	1.85e-08
qt	53.43	0.47	3.48	0.69	20.83	0.64	15.27	1.51	0.00116995		qt	61.12	1.03	7.6	1.57	22.52	0.95	6.33	2.16	0.00625621		qt	62.45	0.58	5.66	0.86	23.34	0.62	2.97	1.16	9.19e-09
pr	39.76	0.15	1.41	0.22	24.71	0.68	11.2	1.12	5.3e-07		pr	42.94	0.45	4.74	0.68	23.01	0.67	5.58	1.48	1.77e-07		pr	42.62	0.22	3.68	0.33	23.65	0.37	3.85	0.68	7.95e-10
DKPQ 28
Parameter	mesor	se	amplitude	se	Period	se	Phase (clock time)	se	JTK-P-value		Parameter	mesor	se	amplitude	se	Period	se	Phase (clock time)	se	JTK-P-value		Parameter	mesor	se	amplitude	se	Period	se	Phase (clock time)	se	JTK-P-value
rr	117.98	1.19	9.74	1.75	22.53	0.69	11.94	1.33	2.7e-09		rr	143.2	2.83	35.65	4.71	22.98	0.57	5.55	1.24	8.22e-07		rr	144.63	1.99	33.74	3.25	23.84	0.37	2.87	0.66	2.46e-10
qt	53.45	0.34	3.41	0.49	24.27	0.64	10.82	1.05	6.11e-08		qt	61.7	0.72	8.98	1.12	22.75	0.57	6.35	1.28	3.97e-07		qt	63.7	0.51	6.16	0.75	23.37	0.5	3.12	0.93	6.59e-07
pr	39.27	0.19	1.36	0.27	24.96	0.9	10.04	1.43	9.52e-06		pr	42.46	0.41	4.76	0.63	23.48	0.63	4.61	1.32	2.07e-06		pr	41.41	0.17	3.04	0.25	23.73	0.35	3.32	0.64	6.05e-11
DKPQ 31
Parameter	mesor	se	amplitude	se	Period	se	Phase (clock time)	se	JTK-P-value		Parameter	mesor	se	amplitude	se	Period	se	Phase (clock time)	se	JTK-P-value		Parameter	mesor	se	amplitude	se	Period	se	Phase (clock time)	se	JTK-P-value
rr	116.4	1.2	13.6	1.77	23.29	0.55	12.88	0.99	9.8e-07		rr	145.41	2.72	34.87	4.5	22.92	0.55	5.47	1.22	7.35e-07		rr	146.27	1.72	32.74	2.8	23.97	0.33	2.61	0.59	1.05e-11
qt	49.7	0.39	4.34	0.57	22.95	0.55	13.08	1.02	4.64e-08		qt	61.85	0.67	8.33	1.01	22.1	0.55	7.49	1.3	4.7e-07		qt	61.55	0.55	10.25	0.87	23.82	0.33	3.77	0.6	1.22e-11
pr	37.53	0.18	1.78	0.26	24.71	0.67	12.38	1.11	6.35e-07		pr	41.2	0.37	4.48	0.56	24.27	0.62	2.9	1.21	5.61e-06		pr	40.13	0.18	2.56	0.26	23.91	0.45	1.94	0.8	4.83e-08
DKPQ 37
Parameter	mesor	se	amplitude	se	Period	se	Phase (clock time)	se	JTK-P-value		Parameter	mesor	se	amplitude	se	Period	se	Phase (clock time)	se	JTK-P-value		Parameter	mesor	se	amplitude	se	Period	se	Phase (clock time)	se	JTK-P-value
rr	121.05	1.23	14.65	1.83	23.26	0.51	11.66	0.91	3.54e-10		rr	146.44	2.38	32.39	3.91	23.18	0.53	5	1.14	4e-09		rr	146.29	1.85	23.42	2.88	23.82	0.49	3.14	0.89	1.64e-08
qt	56.1	0.26	3.01	0.37	23.2	0.54	12.53	0.97	1.29e-10		qt	64.21	0.55	7.79	0.84	23.69	0.53	4.72	1.09	3.88e-10		qt	64.37	0.35	3.88	0.5	23.75	0.55	3.29	1	8.48e-07
pr	36.06	0.15	1.46	0.21	24.22	0.63	11.04	1.05	7.46e-09		pr	40.57	0.32	4.25	0.49	23.5	0.55	3.97	1.15	4.48e-08		pr	38.96	0.24	2.8	0.35	23.86	0.52	3	0.95	1.49e-07
